# Expressional Diversity and Cancer-prone Phenotypes in Cigarette-smoking Lungs at Single Cell Resolution

**DOI:** 10.1101/2021.12.09.472029

**Authors:** Jun Nakayama, Yusuke Yamamoto

## Abstract

Single-cell RNA-seq (scRNA-seq) technologies have been broadly utilized to reveal molecular mechanisms of respiratory pathology and physiology at single-cell resolution. Here, we established single-cell meta-analysis (scMeta-analysis) by integrating data from 8 public datasets, including 104 lung scRNA-seq samples with clinicopathological information and designated a cigarette smoking lung atlas. The atlas revealed early carcinogenesis events and defined the alterations of single-cell transcriptomics, cell population, and fundamental properties of biological pathways induced by smoking. In addition, we developed two novel scMeta-analysis methods: VARIED (Visualized Algorithms of Relationships In Expressional Diversity) and AGED (Aging-related Gene Expressional Differences). VARIED analysis revealed expressional diversity associated with smoking carcinogenesis. AGED analysis revealed differences in gene expression related to both aging and smoking states. The scMeta-analysis pave the way to utilize publicly -available scRNA-seq data and provide new insights into the effects of smoking and into cellular diversity in human lungs, at single-cell resolution.
