## Supplementray Tables for "Expressional Diversity and Cancer-prone Phenotypes in Cigarette-smoking Lungs at Single Cell Resolution"

### Sheet: TableS1
Supplementary TableS1. A list of publicly-available 8 datasets for the atlas.
Dataset	First Author	Journal	Year	Sample Number	Never	Smoker	Median Age(Range)	Gender	Race	platform
EGA00001004082	Deprez et al.	Am J Respir Crit Care Med	2020	10	10	0	30.0 (24-35)	Female, Male	NA	10x
GSE122960	Reyfman et al.	Am J Respir Crit Care Med	2018	8	5	3	47.0 (21-63)	Female, Male	asian, black, white	10x
GSE123405	Zuo et al.	Repir Res	2020	6	3	3	NA	NA	NA	Drop-seq
GSE130148	Braga et al.	Nat Med	2019	4	1	3	62.0 (58-69)	Male	NA	10x
GSE131907	Kim et al.	Nat Commun	2020	11	4	7	NA	NA	NA	10x
GSE135893	Habermann et al.	Sci Adv	2020	8	1	7	30.0 (17-54)	Female, Male	black, white, unknown	10x
GSE136831	Adams et al.	Sci Adv	2020	45	22	23	59.0 (20-80)	Female, Male	asian, black, latino. White	10x
GSE173896	Watanabe et al.	medRxiv	2020	12	3	9	62.0 (33-81)	Female, Male	asian	10x
				104	49	55

### Sheet: TableS2
Supplementary TableS2. The details of integrated scRNA-seq samples in the atlas.
Dataset	Sample ID(orig.ident)	Smoking	Age	Gender	Race
EGA00001004082	D372	Never	35	Female	NA
EGA00001004082	D367	Never	27	Male	NA
EGA00001004082	D363	Never	24	Female	NA
EGA00001004082	D354	Never	33	Male	NA
EGA00001004082	D353	Never	30	Female	NA
EGA00001004082	D344	Never	26	Female	NA
EGA00001004082	D339	Never	29	Male	NA
EGA00001004082	D337	Never	35	Female	NA
EGA00001004082	D326	Never	31	Male	NA
EGA00001004082	D322	Never	30	Female	NA
GSE122960	Donor01	Never	63	Female	black
GSE122960	Donor02	Smoker	55	Male	asian
GSE122960	Donor03	Never	29	Female	black
GSE122960	Donor04	Never	57	Female	black
GSE122960	Donor05	Smoker	49	Female	white
GSE122960	Donor06	Never	22	Female	black
GSE122960	Donor07	Smoker	47	Female	white
GSE122960	Donor08	Never	21	Male	black
GSE123405	GSE123405.NonSmoker1	Never	NA	NA	NA
GSE123405	GSE123405.NonSmoker2	Never	NA	NA	NA
GSE123405	GSE123405.NonSmoker3	Never	NA	NA	NA
GSE123405	GSE123405.Smoker1	Smoker	NA	NA	NA
GSE123405	GSE123405.Smoker2	Smoker	NA	NA	NA
GSE123405	GSE123405.Smoker3	Smoker	NA	NA	NA
GSE130148	ASK428	Smoker	62	Male	NA
GSE130148	ASK440	Smoker	58	Male	NA
GSE130148	ASK452	Never	58	Male	NA
GSE130148	ASK454	Smoker	69	Male	NA
GSE131907	LUNG_N18	Smoker	NA	NA	NA
GSE131907	LUNG_N30	Never	NA	NA	NA
GSE131907	LUNG_N31	Smoker	NA	NA	NA
GSE131907	LUNG_N20	Smoker	NA	NA	NA
GSE131907	LUNG_N08	Never	NA	NA	NA
GSE131907	LUNG_N06	Smoker	NA	NA	NA
GSE131907	LUNG_N34	Never	NA	NA	NA
GSE131907	LUNG_N09	Smoker	NA	NA	NA
GSE131907	LUNG_N19	Smoker	NA	NA	NA
GSE131907	LUNG_N01	Never	NA	NA	NA
GSE131907	LUNG_N28	Smoker	NA	NA	NA
GSE135893	F01157	Smoker	36	Male	white
GSE135893	HD65	Smoker	17	Male	white
GSE135893	HD66	Smoker	30	Male	white
GSE135893	HD67	Smoker	30	Female	Unknown
GSE135893	HD68	Smoker	41	Male	white
GSE135893	F00409	Never	31	Female	black
GSE135893	HD70	Smoker	54	Male	white
GSE135893	F01394	Smoker	38	Male	white
GSE136831	001C	Never	22	Male	white
GSE136831	002C	Never	25	Female	white
GSE136831	003C	Never	67	Female	white
GSE136831	222C	Smoker	65	Male	white
GSE136831	034C	Smoker	49	Male	asian
GSE136831	052CO	Smoker	62	Female	white
GSE136831	056CO	Smoker	57	Female	white
GSE136831	065C	Never	66	Female	white
GSE136831	081C	Never	20	Male	white
GSE136831	084C	Never	46	Male	black
GSE136831	092C	Never	29	Male	latino
GSE136831	098C	Never	41	Female	white
GSE136831	133C	Never	32	Female	white
GSE136831	1372C	Never	21	Female	white
GSE136831	137C	Never	54	Male	white
GSE136831	137CO	Smoker	73	Female	white
GSE136831	152CO	Smoker	57	Male	white
GSE136831	153CO	Smoker	62	Male	white
GSE136831	160C	Never	64	Male	white
GSE136831	178CO	Smoker	58	Female	white
GSE136831	186CO	Smoker	66	Male	white
GSE136831	192C	Never	62	Female	white
GSE136831	192CO	Smoker	66	Male	white
GSE136831	193CO	Smoker	63	Male	white
GSE136831	194CO	Smoker	59	Male	white
GSE136831	207CO	Smoker	60	Female	white
GSE136831	208C	Never	23	Male	white
GSE136831	217CO	Smoker	70	Female	white
GSE136831	218C	Never	29	Male	white
GSE136831	226C	Smoker	32	Male	white
GSE136831	235CO	Smoker	61	Female	white
GSE136831	237CO	Smoker	57	Female	white
GSE136831	238CO	Smoker	66	Male	white
GSE136831	23CO	Smoker	66	Male	white
GSE136831	244C	Smoker	50	Male	white
GSE136831	253C	Smoker	66	Female	white
GSE136831	296C	Never	80	Female	white
GSE136831	388C	Never	61	Male	white
GSE136831	396C	Never	37	Female	white
GSE136831	439C	Never	66	Female	white
GSE136831	454C	Never	48	Female	white
GSE136831	465C	Never	56	Male	white
GSE136831	483C	Never	35	Male	white
GSE136831	484C	Smoker	31	Male	white
GSE136831	8CO	Smoker	65	Male	white
GSE173896	JK01	Smoker	53	Male	asian
GSE173896	JK02	Smoker	63	Male	asian
GSE173896	JK03	Smoker	62	Male	asian
GSE173896	JK04	Smoker	61	Male	asian
GSE173896	JK05	Smoker	67	Female	asian
GSE173896	JK06	Never	58	Male	asian
GSE173896	JK07	Smoker	81	Male	asian
GSE173896	JK08	Smoker	77	Male	asian
GSE173896	JK09	Smoker	72	Male	asian
GSE173896	JK10	Smoker	76	Male	asian
GSE173896	JK11	Never	56	Female	asian
GSE173896	JK12	Never	33	Male	asian

### Sheet: TableS3
Supplementary TableS3. The DEGs list in basal-d clusters.
p_val	avg_logFC	pct.1	pct.2	p_val_adj	cluster	gene
0	2.34379	0.916	0.087	0	Smoker	MT-ATP8
0	2.27284	0.975	0.809	0	Smoker	MT-ND5
4.23e-305	1.64382	0.91	0.447	1.1e-300	Smoker	MT-ND4L
5.16e-304	1.91476	0.791	0.132	1.34e-299	Smoker	FOS
9.23e-283	1.65087	0.766	0.202	2.39e-278	Smoker	JUN
6.19e-255	0.91779	0.583	0.026	1.6e-250	Smoker	MATR3
2.74e-252	1.43648	0.724	0.094	7.12e-248	Smoker	EGR1
2.61e-238	1.09716	0.791	0.47	6.77e-234	Smoker	TXNIP
1.62e-186	0.98027	0.889	0.559	4.21e-182	Smoker	NCL
4.94e-184	1.11607	0.783	0.309	1.28e-179	Smoker	MT-ND6
1.8e-165	0.894051	0.969	0.899	4.67e-161	Smoker	RPS17
7.85e-164	0.919251	0.814	0.403	2.03e-159	Smoker	DDX17
9.75e-162	0.902036	0.436	0.029	2.53e-157	Smoker	NR4A1
1.98e-155	0.82424	0.783	0.435	5.13e-151	Smoker	HNRNPU
1.92e-152	0.890452	0.369	0.018	4.97e-148	Smoker	ATF3
6.87e-151	0.892015	0.616	0.191	1.78e-146	Smoker	IER2
4.85e-150	0.838921	0.67	0.216	1.26e-145	Smoker	IQGAP1
6.18e-144	0.514077	0.367	0.018	1.6e-139	Smoker	ZC3H11A
9.51e-143	0.90346	0.741	0.364	2.47e-138	Smoker	EZR
1.51e-141	0.800005	0.9	0.672	3.91e-137	Smoker	HNRNPA2B1
1.25e-140	0.910271	0.772	0.389	3.25e-136	Smoker	ALCAM
3.33e-140	0.851145	0.582	0.267	8.62e-136	Smoker	BTG2
7.52e-122	0.740772	0.655	0.354	1.95e-117	Smoker	CLDN1
1.54e-121	0.725397	0.666	0.248	3.99e-117	Smoker	SRRM2
5.41e-119	0.642207	0.44	0.07	1.4e-114	Smoker	PPP1R15A
9.87e-119	0.719593	0.336	0.026	2.56e-114	Smoker	FOSB
3.86e-117	0.786468	0.965	0.956	1e-112	Smoker	PABPC1
2.41e-115	0.790153	0.727	0.341	6.24e-111	Smoker	EHF
2.68e-114	0.644481	0.559	0.159	6.94e-110	Smoker	ALDOA
3.03e-114	0.697129	0.693	0.4	7.86e-110	Smoker	LUC7L3
6.75e-111	0.702346	0.628	0.317	1.75e-106	Smoker	PRRC2C
3.48e-110	0.51945	0.374	0.041	9.01e-106	Smoker	RAD50
6.3e-109	0.654007	0.428	0.076	1.63e-104	Smoker	DUSP6
8.4e-109	0.767354	0.66	0.372	2.18e-104	Smoker	ITGA2
6.08e-103	0.745056	0.476	0.12	1.58e-98	Smoker	IER3
1.12e-102	0.69279	0.668	0.321	2.91e-98	Smoker	RBM25
3.79e-102	0.676555	0.785	0.495	9.84e-98	Smoker	APLP2
4.27e-99	0.615724	0.568	0.223	1.11e-94	Smoker	PTTG1IP
1.45e-98	0.637424	0.655	0.353	3.76e-94	Smoker	CANX
4.93e-97	0.67609	0.706	0.332	1.28e-92	Smoker	ARGLU1
1.58e-92	0.71137	0.585	0.266	4.1e-88	Smoker	SYNE2
1.75e-92	0.685277	0.612	0.261	4.54e-88	Smoker	GOLGB1
2.72e-91	0.666832	0.501	0.191	7.05e-87	Smoker	VMP1
2.12e-90	0.605141	0.998	0.993	5.5e-86	Smoker	TPT1
2.66e-90	0.61455	0.608	0.294	6.89e-86	Smoker	PNN
6.37e-89	0.589874	0.509	0.18	1.65e-84	Smoker	PHF3
2.15e-85	0.658983	0.693	0.399	5.59e-81	Smoker	DSP
1.92e-84	0.621775	0.702	0.419	4.97e-80	Smoker	CAST
4.83e-81	0.555533	0.562	0.233	1.25e-76	Smoker	HNRNPD
9.87e-81	0.591693	0.66	0.351	2.56e-76	Smoker	FUS
1.31e-80	0.522778	0.528	0.222	3.41e-76	Smoker	ILF3
1.79e-79	0.610526	0.737	0.465	4.65e-75	Smoker	CALM1
2.1e-78	0.571558	0.697	0.366	5.45e-74	Smoker	YWHAZ
2.58e-76	0.507265	0.482	0.181	6.69e-72	Smoker	TPM4
3.34e-76	0.582201	0.557	0.242	8.65e-72	Smoker	CLINT1
4.25e-76	0.518841	0.459	0.158	1.1e-71	Smoker	ACIN1
8.15e-76	0.598288	0.747	0.599	2.11e-71	Smoker	CHST9
1.63e-74	0.653893	0.833	0.664	4.22e-70	Smoker	ZFP36L1
3.16e-71	0.512277	0.505	0.219	8.2e-67	Smoker	TPM3
5.26e-71	0.56643	0.497	0.269	1.36e-66	Smoker	IL33
1.16e-69	0.516477	0.722	0.504	3.02e-65	Smoker	RBM39
6.27e-66	0.563898	0.415	0.152	1.63e-61	Smoker	ZFP36
8.72e-64	0.510411	0.614	0.367	2.26e-59	Smoker	LRRFIP1
1.44e-63	0.511984	0.739	0.473	3.74e-59	Smoker	HNRNPDL
3.41e-57	0.53726	0.614	0.381	8.85e-53	Smoker	AKAP9
2.25e-56	0.504453	1	0.998	5.82e-52	Smoker	MT-ATP6
1.1e-54	0.579029	0.447	0.238	2.84e-50	Smoker	DST
5.29e-53	0.524575	0.693	0.462	1.37e-48	Smoker	HSP90B1
2.14e-52	0.605621	0.729	0.524	5.55e-48	Smoker	F3
2.22e-50	0.653574	0.305	0.099	5.76e-46	Smoker	SLC34A2
3.61e-48	0.667305	0.885	0.784	9.36e-44	Smoker	NEAT1
9.71e-46	0.530257	0.363	0.131	2.52e-41	Smoker	NCOA7
1.43e-27	0.643286	0.585	0.416	3.7e-23	Smoker	CXCL1
0	2.42083	1	0.987	0	Never	RPL41
0	1.84792	0.992	0.879	0	Never	RPL39
0	1.75233	0.887	0.012	0	Never	ATP5MG
0	1.71722	0.988	0.885	0	Never	RPL29
0	1.68391	0.996	0.969	0	Never	RPL7
0	1.65563	0.877	0.012	0	Never	ATP5MC2
0	1.63924	0.867	0.013	0	Never	ATP5F1E
0	1.55044	0.998	0.998	0	Never	RPS18
0	1.46055	0.997	0.985	0	Never	RPS4X
0	1.31808	0.995	0.979	0	Never	RPL15
0	1.2984	0.994	0.969	0	Never	RPS9
0	1.29262	0.998	0.99	0	Never	RPL10
0	1.28652	0.992	0.981	0	Never	RPL26
0	1.223	0.995	0.956	0	Never	RPL23A
0	1.20614	0.998	0.996	0	Never	RPS14
0	1.16298	0.999	0.996	0	Never	RPL34
0	0.991942	0.999	0.987	0	Never	RPS27
2.86046795942013e-314	1.31782	0.789	0.004	7.41633527838858e-310	Never	ATP5PO
3.34e-307	1.14124	0.997	0.988	8.65e-303	Never	RPL32
1.78e-302	1.39182	0.99	0.939	4.6e-298	Never	RPL18A
5.38e-294	1.34348	0.771	0.008	1.39e-289	Never	ATP5MC3
7.15e-290	1.35202	0.768	0.01	1.85e-285	Never	ATP5F1A
1.29e-287	1.30974	0.997	0.99	3.35e-283	Never	RPS19
1.31e-284	1.11525	0.998	0.971	3.4e-280	Never	RPS15
2.94e-277	1.21446	0.751	0.008	7.63e-273	Never	ELOB
4.89e-277	1.40354	0.743	0.004	1.27e-272	Never	ATP5F1B
1.1e-272	1.13967	0.999	0.998	2.86e-268	Never	MT-CO2
1.03e-270	1.17611	0.738	0.006	2.67e-266	Never	ATP5F1D
1.42e-268	1.176	0.735	0.006	3.68e-264	Never	ATP5PF
4.24e-267	1.40231	0.929	0.369	1.1e-262	Never	H3F3A
1.24e-257	1.19418	0.997	0.994	3.21e-253	Never	RPL3
1.7e-256	1.05031	0.996	0.983	4.42e-252	Never	RPL21
8.8e-248	1.23763	0.713	0.01	2.28e-243	Never	NOP53
5.22e-247	1.12015	0.701	0.004	1.35e-242	Never	ATP5MPL
3.53e-240	1.04438	0.995	0.981	9.14e-236	Never	RPL28
8.37e-239	1.22251	0.699	0.01	2.17e-234	Never	ATP5ME
6.99e-236	1.07633	0.684	0.004	1.81e-231	Never	ATP5MF
1.35e-232	1.10552	0.697	0.013	3.49e-228	Never	ATP5IF1
8.65e-232	0.958545	0.995	0.964	2.24e-227	Never	RPL36
3.35e-230	1.02477	0.995	0.994	8.68e-226	Never	RPL12
4.96e-230	1.084	0.685	0.01	1.29e-225	Never	ATP5MD
3.12e-225	1.03305	0.996	0.988	8.09e-221	Never	RPL8
7.3e-224	0.897056	0.995	0.962	1.89e-219	Never	RPL35
1.33e-223	1.5876	0.837	0.209	3.44e-219	Never	MTRNR2L8
1.19e-220	0.921849	0.995	0.985	3.08e-216	Never	RPS3A
1.25e-219	1.01295	0.665	0.008	3.25e-215	Never	SEM1
2.33e-214	1.08628	0.973	0.852	6.05e-210	Never	BTF3
6.16e-210	0.941383	0.99	0.967	1.6e-205	Never	RPS5
1.84e-209	0.969465	0.635	0.002	4.78e-205	Never	ATP5PB
1.9e-197	1.79341	0.991	0.937	4.92e-193	Never	B2M
5.63e-196	0.960054	0.614	0.004	1.46e-191	Never	ATP5F1C
3.12e-195	0.942552	0.618	0.006	8.1e-191	Never	ATP5MC1
7.29e-193	0.871208	1	1	1.89e-188	Never	RPLP1
1.66e-181	0.857308	0.992	0.983	4.3e-177	Never	RPS13
5.54e-181	0.857669	0.585	0.004	1.44e-176	Never	ATP5PD
2.16e-174	0.721648	0.998	0.99	5.6e-170	Never	RPL11
1.62e-172	0.839516	0.992	0.971	4.19e-168	Never	RPS7
6.49e-169	0.988118	0.961	0.737	1.68e-164	Never	EEF1D
1.9e-165	1.01608	0.977	0.825	4.91e-161	Never	SERF2
2.19e-165	0.969703	0.597	0.027	5.67e-161	Never	MTRNR2L10
4.47e-159	0.910806	0.957	0.726	1.16e-154	Never	PFDN5
3.05e-155	0.656699	0.997	0.994	7.9e-151	Never	RPS24
1.69e-154	0.817719	0.995	0.975	4.39e-150	Never	RPL10A
1.35e-152	1.24568	0.904	0.612	3.49e-148	Never	SLC25A5
3.94e-152	0.690213	0.997	0.992	1.02e-147	Never	RPS28
1.57e-151	0.967781	0.974	0.902	4.08e-147	Never	GAPDH
4.65e-149	1.15559	0.993	0.988	1.21e-144	Never	RPS2
4.78e-148	0.737438	0.995	0.988	1.24e-143	Never	RPS3
3.85e-144	0.757886	0.993	0.981	9.97e-140	Never	RPS23
3.44e-143	0.960521	0.951	0.733	8.91e-139	Never	SLC25A6
3.09e-142	0.877639	0.997	0.988	8.01e-138	Never	FTH1
4.88e-141	0.974315	0.929	0.63	1.26e-136	Never	COX6A1
2.62e-138	0.695022	0.995	0.983	6.8e-134	Never	RPL31
3.78e-137	1.10733	0.963	0.814	9.81e-133	Never	S100A11
2.03e-135	0.632054	0.996	0.994	5.27e-131	Never	RPL19
1.51e-132	0.692504	0.995	0.977	3.93e-128	Never	RPS15A
2.74e-126	0.760261	0.984	0.862	7.1e-122	Never	RACK1
4.91e-126	0.7894	0.952	0.708	1.27e-121	Never	HINT1
7.75e-126	0.690855	0.984	0.86	2.01e-121	Never	RPL22
2.39e-124	0.616938	0.436	0	6.2e-120	Never	RTRAF
5.37e-122	0.61494	0.994	0.977	1.39e-117	Never	RPL6
3.05e-121	0.582405	0.996	0.992	7.91e-117	Never	RPL35A
4.51e-119	0.591578	0.422	0	1.17e-114	Never	SMIM26
6.74e-119	0.865799	0.905	0.618	1.75e-114	Never	PRDX5
1.78e-118	0.654984	0.998	0.99	4.61e-114	Never	RPS27A
5.5e-118	0.613171	0.436	0.004	1.43e-113	Never	TRIR
6.66e-118	0.638009	0.987	0.916	1.73e-113	Never	FAU
1.93e-116	0.811109	0.894	0.545	5e-112	Never	TMA7
1.54e-112	0.63821	0.508	0.044	3.99e-108	Never	ARL6IP4
9.06e-112	0.707216	0.992	0.958	2.35e-107	Never	RPL18
6.47e-111	0.795095	0.893	0.576	1.68e-106	Never	UQCRH
1.21e-105	1.64077	0.896	0.706	3.13e-101	Never	MT1X
2.22e-103	0.645539	0.991	0.96	5.76e-99	Never	RPL7A
1.13e-102	0.535383	0.994	0.973	2.93e-98	Never	RPL30
2.75e-97	0.72989	0.937	0.724	7.12e-93	Never	NDUFA4
3.53e-96	0.803637	0.737	0.328	9.16e-92	Never	CLIC1
1.16e-94	0.81419	0.846	0.528	3.01e-90	Never	TPI1
4.75e-91	0.504939	0.352	0.002	1.23e-86	Never	SPINT1-AS1
1.53e-90	0.630171	0.567	0.129	3.96e-86	Never	NDUFV2
1.77e-90	0.757999	0.883	0.616	4.59e-86	Never	COX7A2
1.36e-88	0.716867	0.733	0.332	3.53e-84	Never	PRDX2
1.22e-87	0.711041	0.863	0.566	3.16e-83	Never	COMMD6
3.28e-82	0.63905	0.947	0.802	8.51e-78	Never	UQCRB
3.14e-81	0.66708	0.907	0.674	8.15e-77	Never	COX5B
8.24e-81	0.716571	0.845	0.557	2.14e-76	Never	PFN1
1.61e-80	0.650368	0.863	0.593	4.18e-76	Never	EIF3K
2.36e-80	0.724008	0.629	0.226	6.13e-76	Never	RPL17
1.61e-75	0.950408	0.908	0.856	4.17e-71	Never	CD9
2.63e-75	0.685309	0.811	0.507	6.82e-71	Never	TSPO
2.1e-74	0.641881	0.903	0.683	5.46e-70	Never	COX6C
2.66e-74	0.66131	0.67	0.29	6.9e-70	Never	EIF3L
1.34e-73	0.650797	0.939	0.825	3.46e-69	Never	COX4I1
4.95e-73	0.548082	0.968	0.86	1.28e-68	Never	COX7C
7.6e-73	0.637338	0.571	0.186	1.97e-68	Never	CYBA
4.13e-72	0.714094	0.536	0.148	1.07e-67	Never	IGFBP2
2.65e-71	0.541692	0.474	0.098	6.86e-67	Never	EIF4A1
3.7e-70	0.594905	0.874	0.614	9.59e-66	Never	RPL36AL
1.47e-68	1.16188	0.863	0.683	3.8e-64	Never	S100A2
1.54e-67	0.78485	0.759	0.491	4e-63	Never	EPHX1
1.9e-67	0.607359	0.844	0.566	4.94e-63	Never	COX6B1
2.51e-67	0.892562	0.991	0.952	6.5e-63	Never	KRT19
5.01e-67	0.759352	0.963	0.912	1.3e-62	Never	H3F3B
5.37e-66	0.716238	0.779	0.512	1.39e-61	Never	PKM
9.37e-65	0.509929	0.981	0.914	2.43e-60	Never	NACA
6.19e-64	0.544131	0.596	0.228	1.6e-59	Never	ERH
2.17e-63	0.686956	0.784	0.509	5.64e-59	Never	TMEM59
6.07e-63	0.599316	0.798	0.501	1.57e-58	Never	COX7B
3.37e-62	0.8564	0.903	0.76	8.75e-58	Never	GLUL
7.83e-61	0.573949	0.813	0.516	2.03e-56	Never	NDUFA1
1.07e-60	0.731267	0.643	0.305	2.79e-56	Never	DDIT4
1.58e-59	0.565462	0.814	0.532	4.1e-55	Never	OST4
1.89e-59	1.21729	0.93	0.846	4.91e-55	Never	TXN
2.24e-59	0.71833	0.979	0.969	5.8e-55	Never	GSTP1
8.4e-59	0.885213	0.723	0.424	2.18e-54	Never	CSTA
1.05e-58	0.594108	0.887	0.749	2.71e-54	Never	LDHB
3.89e-58	0.514695	0.292	0.019	1.01e-53	Never	XIST
7.4e-58	0.536643	0.606	0.261	1.92e-53	Never	CYC1
6.13e-57	3.39322	0.723	0.415	1.59e-52	Never	SCGB3A1
4.59e-56	0.532801	0.62	0.284	1.19e-51	Never	MDH2
1.55e-55	1.13437	0.995	0.979	4.02e-51	Never	SLPI
6.91e-55	0.530409	0.92	0.798	1.79e-50	Never	PPDPF
1.96e-53	0.658479	0.89	0.664	5.09e-49	Never	RPS26
2.17e-53	0.512282	0.65	0.324	5.62e-49	Never	VDAC2
5.14e-53	0.539487	0.768	0.497	1.33e-48	Never	HIGD2A
6.71e-53	0.501272	0.708	0.386	1.74e-48	Never	NDUFB11
1.29e-52	0.621971	0.886	0.739	3.35e-48	Never	HMGN3
5.06e-52	0.535211	0.804	0.555	1.31e-47	Never	EIF3E
1.03e-51	0.648828	0.998	1	2.68e-47	Never	MALAT1
4.96e-50	0.506671	0.794	0.547	1.29e-45	Never	CHCHD2
8.55e-49	0.734371	0.812	0.608	2.22e-44	Never	ADIRF
2.09e-47	0.728091	0.962	0.85	5.43e-43	Never	HSPB1
5.15e-47	0.514786	0.734	0.474	1.34e-42	Never	NDUFB2
1.21e-46	0.506397	0.731	0.474	3.13e-42	Never	COX5A
4.14e-46	0.608645	0.749	0.512	1.07e-41	Never	S100A14
7.49e-46	0.566442	0.997	0.992	1.94e-41	Never	S100A6
3.32e-45	0.609164	0.69	0.411	8.62e-41	Never	MDK
5.56e-45	0.502477	0.996	0.994	1.44e-40	Never	EEF1A1
9.79e-45	0.784746	0.846	0.702	2.54e-40	Never	HLA-B
1.96e-42	0.636081	0.516	0.226	5.07e-38	Never	GSN
1.04e-40	0.771943	0.317	0.075	2.7e-36	Never	IFI27
2.77e-40	0.50649	0.871	0.735	7.19e-36	Never	CD63
4.15e-39	0.55548	0.884	0.804	1.08e-34	Never	PRDX1
9.36e-39	0.664112	0.834	0.706	2.43e-34	Never	HLA-A
1.26e-38	0.938587	0.375	0.132	3.25e-34	Never	LY6D
1.07e-35	0.563307	0.686	0.455	2.77e-31	Never	SERPINF1
4.97e-33	0.529299	0.942	0.875	1.29e-28	Never	TACSTD2
2.67e-32	0.591337	0.767	0.601	6.92e-28	Never	HLA-C
3.38e-27	0.590717	0.733	0.595	8.76e-23	Never	CYP4B1
1.4e-23	0.56886	0.7	0.541	3.64e-19	Never	ADH1C
2.7e-22	0.754476	0.361	0.309	7e-18	Never	MTRNR2L1
2.01e-20	0.556335	0.791	0.693	5.22e-16	Never	ANXA1
1.02e-15	0.6186	0.525	0.432	2.64e-11	Never	SERPINB4
2.1e-15	0.710255	0.445	0.33	5.44e-11	Never	KRT15
2.83e-15	0.667997	0.37	0.215	7.33e-11	Never	LCN2
2.53e-12	0.548546	0.39	0.273	6.55e-08	Never	MSMB

### Sheet: TableS4
Supplementary TableS4. IPA canonical pathways in smoker basal-d cluster.
Ingenuity Canonical Pathways	-log(p-value)	Ratio	z-score	Molecules
EIF2 Signaling	66.2	0.263	5.396	ATF3,EIF3E,EIF3K,EIF3L,EIF4A1,FAU,PABPC1,PPP1R15A,RPL10,RPL10A,RPL11,RPL12,RPL15,RPL17,RPL18,RPL18A,RPL19,RPL21,RPL22,RPL23A,RPL26,RPL28,RPL29,RPL3,RPL30,RPL31,RPL32,RPL34,RPL35,RPL35A,RPL36,RPL36AL,RPL39,RPL41,RPL6,RPL7,RPL7A,RPL8,RPLP1,RPS13,RPS14,RPS15,RPS15A,RPS17,RPS18,RPS19,RPS2,RPS23,RPS24,RPS26,RPS27,RPS27A,RPS28,RPS3,RPS3A,RPS4X,RPS5,RPS7,RPS9
Oxidative Phosphorylation	43.7	0.324	6	ATP5F1A,ATP5F1B,ATP5F1C,ATP5F1D,ATP5F1E,ATP5MC1,ATP5MC2,ATP5MC3,ATP5ME,ATP5MF,ATP5MG,ATP5PB,ATP5PD,ATP5PF,ATP5PO,COX4I1,COX5A,COX5B,COX6A1,COX6B1,COX6C,COX7A2,COX7B,COX7C,CYC1,MT-ATP6,MT-CO2,MT-ND4L,MT-ND5,NDUFA1,NDUFA4,NDUFB11,NDUFB2,NDUFV2,UQCRB,UQCRH
Mitochondrial Dysfunction	40.6	0.228	#NUM!	ATP5F1A,ATP5F1B,ATP5F1C,ATP5F1D,ATP5F1E,ATP5MC1,ATP5MC2,ATP5MC3,ATP5ME,ATP5MF,ATP5MG,ATP5PB,ATP5PD,ATP5PF,ATP5PO,COX4I1,COX5A,COX5B,COX6A1,COX6B1,COX6C,COX7A2,COX7B,COX7C,CYC1,MT-ATP6,MT-CO2,MT-ND4L,MT-ND5,MT-ND6,NDUFA1,NDUFA4,NDUFB11,NDUFB2,NDUFV2,PRDX5,UQCRB,UQCRH,VDAC2
Regulation of eIF4 and p70S6K Signaling	23	0.151	#NUM!	EIF3E,EIF3K,EIF3L,EIF4A1,FAU,ITGA2,PABPC1,RPS13,RPS14,RPS15,RPS15A,RPS17,RPS18,RPS19,RPS2,RPS23,RPS24,RPS26,RPS27,RPS27A,RPS28,RPS3,RPS3A,RPS4X,RPS5,RPS7,RPS9
mTOR Signaling	19.8	0.123	#NUM!	DDIT4,EIF3E,EIF3K,EIF3L,EIF4A1,FAU,RPS13,RPS14,RPS15,RPS15A,RPS17,RPS18,RPS19,RPS2,RPS23,RPS24,RPS26,RPS27,RPS27A,RPS28,RPS3,RPS3A,RPS4X,RPS5,RPS7,RPS9
Coronavirus Pathogenesis Pathway	17.9	0.118	-4.082	EEF1A1,FAU,FOS,JUN,RPS13,RPS14,RPS15,RPS15A,RPS17,RPS18,RPS19,RPS2,RPS23,RPS24,RPS26,RPS27,RPS27A,RPS28,RPS3,RPS3A,RPS4X,RPS5,RPS7,RPS9
Sirtuin Signaling Pathway	16.3	0.089	-2.496	ATP5F1A,ATP5F1B,ATP5F1C,ATP5F1D,ATP5F1E,ATP5MC1,ATP5PB,ATP5PF,CYC1,DUSP6,H3-3A/H3-3B,JUN,LDHB,MT-ATP6,MT-ND4L,MT-ND5,MT-ND6,NDUFA1,NDUFA4,NDUFB11,NDUFB2,NDUFV2,SLC25A5,SLC25A6,TSPO,VDAC2
Glucocorticoid Receptor Signaling	10.8	0.0482	#NUM!	ANXA1,ATP5F1A,ATP5F1B,ATP5F1C,ATP5F1D,ATP5F1E,ATP5MC1,ATP5PB,B2M,CYC1,FOS,H3-3A/H3-3B,HLA-A,HLA-B,HLA-C,HSP90B1,JUN,KRT15,KRT19,MT-ATP6,MT-ND4L,MT-ND5,MT-ND6,NDUFA4,NDUFB11,NDUFB2,NDUFV2,SLPI
Estrogen Receptor Signaling	8.72	0.0513	3.464	ATP5F1A,ATP5F1B,ATP5F1C,ATP5F1D,ATP5F1E,ATP5MC1,ATP5PB,CYC1,FOS,HNRNPD,HSP90B1,JUN,MDK,MT-ATP6,MT-ND4L,MT-ND5,MT-ND6,NDUFA4,NDUFB11,NDUFB2,NDUFV2
HER-2 Signaling in Breast Cancer	5.34	0.0529	-2.309	COX4I1,COX5A,COX5B,COX6A1,COX6B1,COX6C,COX7A2,COX7B,COX7C,FOS,JUN,MT-CO2
Antigen Presentation Pathway	4.32	0.128	#NUM!	B2M,CANX,HLA-A,HLA-B,HLA-C
Glycolysis I	3.79	0.148	2	ALDOA,GAPDH,PKM,TPI1
Phagosome Maturation	3.6	0.0503	#NUM!	B2M,CANX,HLA-A,HLA-B,HLA-C,PRDX1,PRDX2,PRDX5
Huntington's Disease Signaling	3.12	0.0353	#NUM!	ATP5F1A,ATP5F1B,ATP5F1C,ATP5F1D,ATP5F1E,ATP5MC1,ATP5PB,ATP5PF,JUN,RPS27A
Caveolar-mediated Endocytosis Signaling	2.97	0.0667	#NUM!	B2M,HLA-A,HLA-B,HLA-C,ITGA2
IL-17A Signaling in Gastric Cells	2.63	0.115	#NUM!	CXCL1,FOS,JUN
Gluconeogenesis I	2.58	0.111	#NUM!	ALDOA,GAPDH,MDH2
CSDE1 Signaling Pathway	2.58	0.0714	2	FOS,FUS,HNRNPD,PABPC1
NRF2-mediated Oxidative Stress Response	2.48	0.0338	1.633	EPHX1,FOS,FTH1,GSTP1,HSP90B1,JUN,PRDX1,TXN
Virus Entry via Endocytic Pathways	2.35	0.0481	#NUM!	B2M,HLA-A,HLA-B,HLA-C,ITGA2
Sucrose Degradation V (Mammalian)	2.26	0.182	#NUM!	ALDOA,TPI1
Aryl Hydrocarbon Receptor Signaling	2.21	0.0377	1	FOS,GSTP1,HSP90B1,HSPB1,JUN,NCOA7
IL-17A Signaling in Fibroblasts	2.15	0.0789	#NUM!	FOS,JUN,LCN2
Protein Ubiquitination Pathway	2.1	0.0291	#NUM!	B2M,ELOB,HLA-A,HLA-B,HLA-C,HSP90B1,HSPB1,RPS27A
Toll-like Receptor Signaling	2.06	0.0513	#NUM!	FOS,IL33,JUN,RPS27A
Renal Cell Carcinoma Signaling	2.02	0.05	#NUM!	ELOB,FOS,JUN,RPS27A
Telomere Extension by Telomerase	1.99	0.133	#NUM!	HNRNPA2B1,RAD50
Glutamine Biosynthesis I	1.99	1	#NUM!	GLUL
iNOS Signaling	1.9	0.0638	#NUM!	CALM1 (includes others),FOS,JUN
IL-17 Signaling	1.88	0.0321	2.449	CXCL1,FOS,HSP90B1,IL33,JUN,LCN2
Role of PKR in Interferon Induction and Antiviral Response	1.87	0.0368	1	ATF3,CYC1,FOS,HSP90B1,JUN
RANK Signaling in Osteoclasts	1.83	0.044	2	CALM1 (includes others),FOS,GSN,JUN
UVB-Induced MAPK Signaling	1.78	0.0577	#NUM!	FOS,H3-3A/H3-3B,JUN
CD27 Signaling in Lymphocytes	1.68	0.0526	#NUM!	CYC1,FOS,JUN
IGF-1 Signaling	1.64	0.0385	#NUM!	FOS,IGFBP2,JUN,YWHAZ
Differential Regulation of Cytokine Production in Intestinal Epithelial Cells by IL-17A and IL-17F	1.63	0.087	#NUM!	CXCL1,LCN2
Necroptosis Signaling Pathway	1.63	0.0318	2.236	GLUL,SLC25A5,SLC25A6,TSPO,VDAC2
PD-1, PD-L1 cancer immunotherapy pathway	1.62	0.0377	-2	B2M,HLA-A,HLA-B,HLA-C
ERK/MAPK Signaling	1.6	0.0278	1.342	DUSP6,FOS,H3-3A/H3-3B,HSPB1,ITGA2,YWHAZ
PPAR Signaling	1.6	0.0374	-2	FOS,HSP90B1,IL33,JUN
Induction of Apoptosis by HIV1	1.53	0.0462	#NUM!	CYC1,SLC25A5,SLC25A6
NADH Repair	1.51	0.333	#NUM!	GAPDH
Tumor Microenvironment Pathway	1.42	0.0279	-0.447	FOS,HLA-A,HLA-B,HLA-C,JUN
IL-10 Signaling	1.42	0.0417	#NUM!	FOS,IL33,JUN
TNFR2 Signaling	1.37	0.0625	#NUM!	FOS,JUN
IL-6 Signaling	1.36	0.0312	2	FOS,HSPB1,IL33,JUN
Neuroinflammation Signaling Pathway	1.33	0.0221	2.449	B2M,FOS,GLUL,HLA-A,HLA-B,HLA-C,JUN
Chemokine Signaling	1.3	0.0375	#NUM!	CALM1 (includes others),FOS,JUN
Th2 Pathway	1.27	0.0292	#NUM!	HLA-A,HLA-B,IL33,JUN
Pyruvate Fermentation to Lactate	1.22	0.167	#NUM!	LDHB
PI3K Signaling in B Lymphocytes	1.21	0.028	2	ATF3,CALM1 (includes others),FOS,JUN
Regulation of Cellular Mechanics by Calpain Protease	1.19	0.0337	#NUM!	CAST,EZR,ITGA2
HIF1α Signaling	1.19	0.024	0.447	ELOB,JUN,LDHB,PKM,RACK1
Unfolded protein response	1.18	0.0333	#NUM!	CANX,HSP90B1,PPP1R15A
Crosstalk between Dendritic Cells and Natural Killer Cells	1.17	0.033	#NUM!	HLA-A,HLA-B,HLA-C
April Mediated Signaling	1.16	0.0476	#NUM!	FOS,JUN
Thioredoxin Pathway	1.15	0.143	#NUM!	TXN
Aspartate Degradation II	1.15	0.143	#NUM!	MDH2
Agranulocyte Adhesion and Diapedesis	1.15	0.0234	#NUM!	CLDN1,CXCL1,EZR,IL33,ITGA2
Corticotropin Releasing Hormone Signaling	1.15	0.0265	#NUM!	CALM1 (includes others),FOS,JUN,NR4A1
B Cell Activating Factor Signaling	1.14	0.0465	#NUM!	FOS,JUN
MIF Regulation of Innate Immunity	1.12	0.0455	#NUM!	FOS,JUN
B Cell Development	1.12	0.0455	#NUM!	HLA-A,HLA-B
Death Receptor Signaling	1.11	0.0312	#NUM!	ACIN1,CYC1,HSPB1
Role of Osteoblasts, Osteoclasts and Chondrocytes in Rheumatoid Arthritis	1.08	0.0223	#NUM!	CALM1 (includes others),FOS,GSN,IL33,JUN
UVC-Induced MAPK Signaling	1.01	0.0392	#NUM!	FOS,JUN
TNFR1 Signaling	1	0.0385	#NUM!	FOS,JUN
Germ Cell-Sertoli Cell Junction Signaling	0.996	0.0234	#NUM!	CLINT1,GSN,IQGAP1,ITGA2
Th1 and Th2 Activation Pathway	0.987	0.0233	#NUM!	HLA-A,HLA-B,IL33,JUN
Actin Cytoskeleton Signaling	0.959	0.0204	0.447	EZR,GSN,IQGAP1,ITGA2,PFN1
Lymphotoxin β Receptor Signaling	0.959	0.0364	#NUM!	CXCL1,CYC1
EGF Signaling	0.959	0.0364	#NUM!	FOS,JUN
CDK5 Signaling	0.943	0.0263	#NUM!	EGR1,FOSB,ITGA2
Regulation of Actin-based Motility by Rho	0.928	0.0259	#NUM!	GSN,ITGA2,PFN1
Role of Tissue Factor in Cancer	0.928	0.0259	#NUM!	CXCL1,EGR1,F3
Polyamine Regulation in Colon Cancer	0.921	0.0345	#NUM!	FOS,JUN
Airway Pathology in Chronic Obstructive Pulmonary Disease	0.91	0.0254	#NUM!	CXCL1,IL33,LCN2
Acute Phase Response Signaling	0.903	0.0216	#NUM!	FOS,IL33,JUN,SERPINF1
Cholecystokinin/Gastrin-mediated Signaling	0.903	0.0252	#NUM!	FOS,IL33,JUN
Neuroprotective Role of THOP1 in Alzheimer's Disease	0.896	0.025	#NUM!	HLA-A,HLA-B,HLA-C
PCP (Planar Cell Polarity) Pathway	0.896	0.0333	#NUM!	JUN,PFN1
p38 MAPK Signaling	0.896	0.025	#NUM!	H3-3A/H3-3B,HSPB1,IL33
IL-2 Signaling	0.883	0.0328	#NUM!	FOS,JUN
Granulocyte Adhesion and Diapedesis	0.879	0.0212	#NUM!	CLDN1,CXCL1,EZR,IL33
DNA Double-Strand Break Repair by Homologous Recombination	0.87	0.0714	#NUM!	RAD50
DNA Double-Strand Break Repair by Non-Homologous End Joining	0.87	0.0714	#NUM!	RAD50
Role of IL-17A in Psoriasis	0.87	0.0714	#NUM!	CXCL1
Thrombopoietin Signaling	0.86	0.0317	#NUM!	FOS,JUN
GNRH Signaling	0.86	0.0208	#NUM!	CALM1 (includes others),EGR1,FOS,JUN
Leukocyte Extravasation Signaling	0.857	0.0207	#NUM!	CLDN1,CYBA,EZR,ITGA2
14-3-3-mediated Signaling	0.842	0.0236	#NUM!	FOS,JUN,YWHAZ
Signaling by Rho Family GTPases	0.839	0.0187	2.236	EZR,FOS,IQGAP1,ITGA2,JUN
Glutamate Receptor Signaling	0.83	0.0303	#NUM!	CALM1 (includes others),GLUL
Natural Killer Cell Signaling	0.821	0.0201	-2	B2M,HLA-A,HLA-B,HLA-C
CD40 Signaling	0.818	0.0299	#NUM!	FOS,JUN
ILK Signaling	0.815	0.02	#NUM!	DSP,FOS,JUN,NACA
Extrinsic Prothrombin Activation Pathway	0.815	0.0625	#NUM!	F3
HGF Signaling	0.807	0.0227	#NUM!	FOS,ITGA2,JUN
Ferroptosis Signaling Pathway	0.807	0.0227	#NUM!	FTH1,HSPB1,VDAC2
RAR Activation	0.796	0.0196	#NUM!	ADH1C,FOS,JUN,RPL7A
Sertoli Cell-Sertoli Cell Junction Signaling	0.785	0.0194	#NUM!	CLDN1,CLINT1,ITGA2,JUN
Differential Regulation of Cytokine Production in Macrophages and T Helper Cells by IL-17A and IL-17F	0.77	0.0556	#NUM!	CXCL1
RAC Signaling	0.767	0.0217	#NUM!	IQGAP1,ITGA2,JUN
IL-8 Signaling	0.764	0.019	2	CXCL1,FOS,IQGAP1,JUN
MSP-RON Signaling In Cancer Cells Pathway	0.754	0.0214	#NUM!	FOS,JUN,YWHAZ
ERK5 Signaling	0.752	0.027	#NUM!	FOS,YWHAZ
Apelin Endothelial Signaling Pathway	0.747	0.0213	#NUM!	CALM1 (includes others),FOS,JUN
GDNF Family Ligand-Receptor Interactions	0.733	0.0263	#NUM!	FOS,JUN
Hypoxia Signaling in the Cardiovascular System	0.733	0.0263	#NUM!	HSP90B1,JUN
T Cell Receptor Signaling	0.733	0.0147	2.121	B2M,CALM1 (includes others),DUSP6,FOS,HLA-A,HLA-B,HLA-C,ITGA2,JUN
Neurotrophin/TRK Signaling	0.717	0.0256	#NUM!	FOS,JUN
Senescence Pathway	0.71	0.0168	0.447	ATF3,CALM1 (includes others),JUN,RAD50,ZFP36L1
IL-3 Signaling	0.708	0.0253	#NUM!	FOS,JUN
Thyroid Cancer Signaling	0.708	0.0253	#NUM!	FOS,JUN
Endoplasmic Reticulum Stress Pathway	0.708	0.0476	#NUM!	HSP90B1
Estrogen-Dependent Breast Cancer Signaling	0.693	0.0247	#NUM!	FOS,JUN
JAK/STAT Signaling	0.684	0.0244	#NUM!	FOS,JUN
Vitamin-C Transport	0.674	0.0435	#NUM!	TXN
LPS-stimulated MAPK Signaling	0.66	0.0235	#NUM!	FOS,JUN
TCA Cycle II (Eukaryotic)	0.658	0.0417	#NUM!	MDH2
Prolactin Signaling	0.654	0.0233	#NUM!	FOS,JUN
PDGF Signaling	0.654	0.0233	#NUM!	FOS,JUN
Xenobiotic Metabolism AHR Signaling Pathway	0.646	0.023	#NUM!	GSTP1,HSP90B1
Bupropion Degradation	0.642	0.04	#NUM!	CYP4B1
Inhibition of ARE-Mediated mRNA Degradation Pathway	0.635	0.0186	#NUM!	YWHAZ,ZFP36,ZFP36L1
Ceramide Signaling	0.623	0.0222	#NUM!	FOS,JUN
CDC42 Signaling	0.613	0.0139	2	B2M,FOS,HLA-A,HLA-B,HLA-C,IQGAP1,ITGA2,JUN
HMGB1 Signaling	0.606	0.018	#NUM!	FOS,IL33,JUN
IL-4 Signaling	0.604	0.0215	#NUM!	HLA-A,HLA-B
Glutathione Redox Reactions I	0.599	0.0357	#NUM!	GSTP1
CXCR4 Signaling	0.597	0.0178	#NUM!	EGR1,FOS,JUN
Androgen Signaling	0.597	0.0178	#NUM!	CALM1 (includes others),H3-3A/H3-3B,JUN
ERBB Signaling	0.597	0.0213	#NUM!	FOS,JUN
IL-1 Signaling	0.585	0.0208	#NUM!	FOS,JUN
TGF-β Signaling	0.585	0.0208	#NUM!	FOS,JUN
UVA-Induced MAPK Signaling	0.572	0.0204	#NUM!	FOS,JUN
Hepatic Fibrosis Signaling Pathway	0.569	0.0142	2.449	CALM1 (includes others),FOS,FTH1,IL33,ITGA2,JUN
ATM Signaling	0.565	0.0202	#NUM!	JUN,RAD50
Erythropoietin Signaling Pathway	0.559	0.0169	#NUM!	FOS,IL33,JUN
Tight Junction Signaling	0.556	0.0169	#NUM!	CLDN1,FOS,JUN
Sumoylation Pathway	0.542	0.0194	#NUM!	FOS,JUN
Airway Inflammation in Asthma	0.538	0.0303	#NUM!	IL33
Apoptosis Signaling	0.536	0.0192	#NUM!	ACIN1,CYC1
4-1BB Signaling in T Lymphocytes	0.527	0.0294	#NUM!	JUN
Inhibition of Angiogenesis by TSP1	0.527	0.0294	#NUM!	JUN
Ethanol Degradation II	0.527	0.0294	#NUM!	ADH1C
Coagulation System	0.517	0.0286	#NUM!	F3
Xenobiotic Metabolism CAR Signaling Pathway	0.506	0.0158	#NUM!	GSTP1,HSP90B1,RACK1
Production of Nitric Oxide and Reactive Oxygen Species in Macrophages	0.502	0.0157	#NUM!	CYBA,FOS,JUN
Regulation Of The Epithelial Mesenchymal Transition By Growth Factors Pathway	0.498	0.0156	#NUM!	EGR1,FOS,JUN
Cell Cycle Regulation by BTG Family Proteins	0.496	0.027	#NUM!	BTG2
Glutathione-mediated Detoxification	0.496	0.027	#NUM!	GSTP1
Noradrenaline and Adrenaline Degradation	0.496	0.027	#NUM!	ADH1C
Docosahexaenoic Acid (DHA) Signaling	0.487	0.0263	#NUM!	SERPINF1
Prostate Cancer Signaling	0.483	0.0175	#NUM!	GSTP1,HSP90B1
IL-13 Signaling Pathway	0.472	0.0172	#NUM!	IL33,JUN
PI3K/AKT Signaling	0.471	0.0151	#NUM!	HSP90B1,ITGA2,YWHAZ
Adrenomedullin signaling pathway	0.471	0.0151	#NUM!	CALM1 (includes others),FOS,IL33
Neuregulin Signaling	0.469	0.0171	#NUM!	HSP90B1,ITGA2
DNA Methylation and Transcriptional Repression Signaling	0.461	0.0244	#NUM!	H3-3A/H3-3B
MSP-RON Signaling In Macrophages Pathway	0.458	0.0168	#NUM!	FOS,JUN
Nitric Oxide Signaling in the Cardiovascular System	0.455	0.0167	#NUM!	CALM1 (includes others),HSP90B1
Retinoate Biosynthesis I	0.452	0.0238	#NUM!	ADH1C
Acetone Degradation I (to Methylglyoxal)	0.452	0.0238	#NUM!	CYP4B1
Renin-Angiotensin Signaling	0.445	0.0164	#NUM!	FOS,JUN
Th1 Pathway	0.445	0.0164	#NUM!	HLA-A,HLA-B
LXR/RXR Activation	0.44	0.0163	#NUM!	IL33,SERPINF1
RHOA Signaling	0.437	0.0161	#NUM!	EZR,PFN1
Estrogen Biosynthesis	0.428	0.0222	#NUM!	CYP4B1
FXR/RXR Activation	0.427	0.0159	#NUM!	IL33,SERPINF1
Integrin Signaling	0.424	0.0141	#NUM!	GSN,ITGA2,PFN1
Autophagy	0.418	0.014	#NUM!	CALM1 (includes others),FOS,JUN
Role of IL-17F in Allergic Inflammatory Airway Diseases	0.413	0.0213	#NUM!	CXCL1
nNOS Signaling in Neurons	0.413	0.0213	#NUM!	CALM1 (includes others)
Calcium Signaling	0.408	0.0138	#NUM!	CALM1 (includes others),TPM3,TPM4
Atherosclerosis Signaling	0.407	0.0153	#NUM!	F3,IL33
nNOS Signaling in Skeletal Muscle Cells	0.407	0.0208	#NUM!	CALM1 (includes others)
P2Y Purigenic Receptor Signaling Pathway	0.399	0.015	#NUM!	FOS,JUN
Chondroitin Sulfate Biosynthesis (Late Stages)	0.393	0.02	#NUM!	CHST9
Cell Cycle: G2/M DNA Damage Checkpoint Regulation	0.393	0.02	#NUM!	YWHAZ
FAT10 Cancer Signaling Pathway	0.393	0.02	#NUM!	EEF1A1
IL-12 Signaling and Production in Macrophages	0.387	0.0147	#NUM!	FOS,JUN
Protein Kinase A Signaling	0.383	0.0122	1	AKAP9,CALM1 (includes others),DUSP6,H3-3A/H3-3B,YWHAZ
Role of Cytokines in Mediating Communication between Immune Cells	0.368	0.0185	#NUM!	IL33
Transcriptional Regulatory Network in Embryonic Stem Cells	0.368	0.0185	#NUM!	H3-3A/H3-3B
Hereditary Breast Cancer Signaling	0.366	0.0141	#NUM!	RAD50,RPS27A
Pulmonary Fibrosis Idiopathic Signaling Pathway	0.363	0.0123	2	EGR1,FOS,ITGA2,JUN
NUR77 Signaling in T Lymphocytes	0.363	0.0117	#NUM!	B2M,CALM1 (includes others),HLA-A,HLA-B,HLA-C,NR4A1
cAMP-mediated signaling	0.36	0.0128	#NUM!	AKAP9,CALM1 (includes others),DUSP6
Role of Macrophages, Fibroblasts and Endothelial Cells in Rheumatoid Arthritis	0.358	0.0122	#NUM!	CALM1 (includes others),FOS,IL33,JUN
Cytotoxic T Lymphocyte-mediated Apoptosis of Target Cells	0.351	0.0118	#NUM!	B2M,CYC1,HLA-A,HLA-B,HLA-C
Role of CHK Proteins in Cell Cycle Checkpoint Control	0.35	0.0175	#NUM!	RAD50
Role of IL-17A in Arthritis	0.35	0.0175	#NUM!	CXCL1
Nicotine Degradation III	0.345	0.0172	#NUM!	CYP4B1
Chondroitin Sulfate Biosynthesis	0.345	0.0172	#NUM!	CHST9
Systemic Lupus Erythematosus Signaling	0.336	0.0113	#NUM!	FOS,HLA-A,HLA-B,HLA-C,HNRNPA2B1,IL33,JUN
Melatonin Degradation I	0.323	0.0161	#NUM!	CYP4B1
Relaxin Signaling	0.322	0.0129	#NUM!	FOS,JUN
Wound Healing Signaling Pathway	0.316	0.0119	#NUM!	FOS,IL33,JUN
Epithelial Adherens Junction Signaling	0.316	0.0127	#NUM!	IQGAP1,YWHAZ
LPS/IL-1 Mediated Inhibition of RXR Function	0.312	0.0118	#NUM!	GSTP1,IL33,JUN
eNOS Signaling	0.311	0.0126	#NUM!	CALM1 (includes others),HSP90B1
Activation of IRF by Cytosolic Pattern Recognition Receptors	0.309	0.0154	#NUM!	JUN
ERB2-ERBB3 Signaling	0.309	0.0154	#NUM!	JUN
Systemic Lupus Erythematosus In T Cell Signaling Pathway	0.308	0.0109	1.134	B2M,EZR,FOS,HLA-A,HLA-B,HLA-C,JUN
Mitotic Roles of Polo-Like Kinase	0.305	0.0152	#NUM!	HSP90B1
Nicotine Degradation II	0.305	0.0152	#NUM!	CYP4B1
IL-17A Signaling in Airway Cells	0.3	0.0149	#NUM!	CXCL1
Superpathway of Melatonin Degradation	0.3	0.0149	#NUM!	CYP4B1
Cardiac Hypertrophy Signaling	0.296	0.0115	#NUM!	CALM1 (includes others),HSPB1,JUN
Aldosterone Signaling in Epithelial Cells	0.296	0.0122	#NUM!	HSP90B1,HSPB1
Remodeling of Epithelial Adherens Junctions	0.296	0.0147	#NUM!	IQGAP1
Cell Cycle: G1/S Checkpoint Regulation	0.296	0.0147	#NUM!	RPL11
SPINK1 General Cancer Pathway	0.292	0.0145	#NUM!	MT1X
Agrin Interactions at Neuromuscular Junction	0.287	0.0143	#NUM!	JUN
GM-CSF Signaling	0.287	0.0143	#NUM!	RACK1
Growth Hormone Signaling	0.283	0.0141	#NUM!	FOS
Serotonin Degradation	0.283	0.0141	#NUM!	ADH1C
Melatonin Signaling	0.279	0.0139	#NUM!	CALM1 (includes others)
WNT/β-catenin Signaling	0.272	0.0116	#NUM!	JUN,RPS27A
Role of MAPK Signaling in Inhibiting the Pathogenesis of Influenza	0.26	0.013	#NUM!	JUN
OX40 Signaling Pathway	0.259	0.0104	#NUM!	B2M,HLA-A,HLA-B,HLA-C,JUN
Opioid Signaling Pathway	0.257	0.0107	#NUM!	CALM1 (includes others),FOS,FOSB
NF-κB Activation by Viruses	0.256	0.0128	#NUM!	ITGA2
IL-7 Signaling Pathway	0.256	0.0128	#NUM!	JUN
Oxytocin Signaling Pathway	0.253	0.0106	#NUM!	CALM1 (includes others),FOS,HSPB1
Maturity Onset Diabetes of Young (MODY) Signaling	0.252	0.0127	#NUM!	GAPDH
Role of BRCA1 in DNA Damage Response	0.249	0.0125	#NUM!	RAD50
CLEAR Signaling Pathway	0.248	0.0105	#NUM!	CD63,DDIT4,YWHAZ
BEX2 Signaling Pathway	0.245	0.0123	#NUM!	JUN
VEGF Family Ligand-Receptor Interactions	0.235	0.0119	#NUM!	FOS
PEDF Signaling	0.235	0.0119	#NUM!	SERPINF1
HIPPO signaling	0.232	0.0118	#NUM!	YWHAZ
Hepatic Cholestasis	0.231	0.0105	#NUM!	IL33,JUN
Endothelin-1 Signaling	0.228	0.0104	#NUM!	FOS,JUN
Role of Hypercytokinemia/hyperchemokinemia in the Pathogenesis of Influenza	0.228	0.0116	#NUM!	IL33
Xenobiotic Metabolism PXR Signaling Pathway	0.226	0.0104	#NUM!	GSTP1,HSP90B1
BMP signaling pathway	0.225	0.0115	#NUM!	JUN
Apelin Adipocyte Signaling Pathway	0.214	0.011	#NUM!	GSTP1
Pyroptosis Signaling Pathway	0.208	0.0108	#NUM!	TXNIP
Actin Nucleation by ARP-WASP Complex	0.208	0.0108	#NUM!	ITGA2
Fcγ Receptor-mediated Phagocytosis in Macrophages and Monocytes	0.206	0.0106	#NUM!	EZR
Small Cell Lung Cancer Signaling	0.2	0.0104	#NUM!	CYC1
NAD Signaling Pathway	0	0.00662	#NUM!	LDHB
Neurovascular Coupling Signaling Pathway	0	0.00444	#NUM!	CALM1 (includes others)
Oxytocin In Brain Signaling Pathway	0	0.00508	#NUM!	CALM1 (includes others)
ID1 Signaling Pathway	0	0.01	#NUM!	ATF3,EGR1
SNARE Signaling Pathway	0	0.00735	#NUM!	CALM1 (includes others)
Circadian Rhythm Signaling	0	0.00743	#NUM!	H3-3A/H3-3B,RACK1
Synaptic Long Term Potentiation	0	0.00763	#NUM!	CALM1 (includes others)
Axonal Guidance Signaling	0	0.00393	#NUM!	ITGA2,PFN1
Amyotrophic Lateral Sclerosis Signaling	0	0.00862	#NUM!	GLUL
PPARα/RXRα Activation	0	0.0103	#NUM!	HSP90B1,JUN
p53 Signaling	0	0.0102	#NUM!	JUN
α-Adrenergic Signaling	0	0.00926	#NUM!	CALM1 (includes others)
Clathrin-mediated Endocytosis Signaling	0	0.00518	#NUM!	RPS27A
Role of Pattern Recognition Receptors in Recognition of Bacteria and Viruses	0	0.00641	#NUM!	IL33
Role of NFAT in Regulation of the Immune Response	0	0.00849	2.236	CALM1 (includes others),FOS,HLA-A,HLA-B,JUN
CCR5 Signaling in Macrophages	0	0.00601	#NUM!	CALM1 (includes others),FOS,JUN
Calcium-induced T Lymphocyte Apoptosis	0	0.0087	2	CALM1 (includes others),HLA-A,HLA-B,NR4A1
fMLP Signaling in Neutrophils	0	0.00763	#NUM!	CALM1 (includes others)
CTLA4 Signaling in Cytotoxic T Lymphocytes	0	0.00837	#NUM!	B2M,HLA-A,HLA-B,HLA-C
T Helper Cell Differentiation	0	0.00425	#NUM!	HLA-A,HLA-B
CCR3 Signaling in Eosinophils	0	0.00741	#NUM!	CALM1 (includes others)
CD28 Signaling in T Helper Cells	0	0.00967	#NUM!	CALM1 (includes others),FOS,HLA-A,HLA-B,JUN
Dendritic Cell Maturation	0	0.00845	2.236	B2M,HLA-A,HLA-B,HLA-C,IL33
Cellular Effects of Sildenafil (Viagra)	0	0.00667	#NUM!	CALM1 (includes others)
Neuropathic Pain Signaling In Dorsal Horn Neurons	0	0.0099	#NUM!	FOS
ICOS-ICOSL Signaling in T Helper Cells	0	0.00592	#NUM!	CALM1 (includes others),HLA-A,HLA-B
Molecular Mechanisms of Cancer	0	0.00671	#NUM!	FOS,ITGA2,JUN
Lipid Antigen Presentation by CD1	0	0.00481	#NUM!	B2M,CANX
CREB Signaling in Neurons	0	0.00165	#NUM!	CALM1 (includes others)
Type I Diabetes Mellitus Signaling	0	0.00786	#NUM!	CYC1,HLA-A,HLA-B,HLA-C
Allograft Rejection Signaling	0	0.00826	#NUM!	B2M,HLA-A,HLA-B,HLA-C
Glioma Signaling	0	0.00806	#NUM!	CALM1 (includes others)
Autoimmune Thyroid Disease Signaling	0	0.00661	#NUM!	HLA-A,HLA-B,HLA-C
Graft-versus-Host Disease Signaling	0	0.00897	#NUM!	HLA-A,HLA-B,HLA-C,IL33
Type II Diabetes Mellitus Signaling	0	0.00654	#NUM!	PKM
Gα12/13 Signaling	0	0.00752	#NUM!	JUN
p70S6K Signaling	0	0.00758	#NUM!	YWHAZ
Colorectal Cancer Metastasis Signaling	0	0.00738	#NUM!	FOS,JUN
Communication between Innate and Adaptive Immune Cells	0	0.00538	#NUM!	B2M,HLA-A,HLA-B,HLA-C,IL33
FAK Signaling	0	0.00384	2	FOS,IL33,ITGA2,JUN
PAK Signaling	0	0.00847	#NUM!	ITGA2
Phospholipase C Signaling	0	0.00295	#NUM!	CALM1 (includes others),ITGA2
Altered T Cell and B Cell Signaling in Rheumatoid Arthritis	0	0.0061	#NUM!	HLA-A,HLA-B,IL33
Role of NFAT in Cardiac Hypertrophy	0	0.0045	#NUM!	CALM1 (includes others)
Breast Cancer Regulation by Stathmin1	0	0.00168	#NUM!	JUN
Regulation of IL-2 Expression in Activated and Anergic T Lymphocytes	0	0.00651	#NUM!	CALM1 (includes others),FOS,JUN
PKCθ Signaling in T Lymphocytes	0	0.00717	2	FOS,HLA-A,HLA-B,JUN
Antiproliferative Role of TOB in T Cell Signaling	0	0.00235	#NUM!	PABPC1
Dopamine-DARPP32 Feedback in cAMP Signaling	0	0.00543	#NUM!	CALM1 (includes others)
Paxillin Signaling	0	0.00926	#NUM!	ITGA2
RHOGDI Signaling	0	0.0093	#NUM!	EZR,ITGA2
Telomerase Signaling	0	0.00935	#NUM!	HSP90B1
D-myo-inositol-5-phosphate Metabolism	0	0.00505	#NUM!	DUSP6
D-myo-inositol (1,4,5,6)-Tetrakisphosphate Biosynthesis	0	0.00549	#NUM!	DUSP6
Superpathway of Inositol Phosphate Compounds	0	0.00422	#NUM!	DUSP6
D-myo-inositol (3,4,5,6)-tetrakisphosphate Biosynthesis	0	0.00549	#NUM!	DUSP6
3-phosphoinositide Degradation	0	0.00515	#NUM!	DUSP6
3-phosphoinositide Biosynthesis	0	0.00481	#NUM!	DUSP6
Antioxidant Action of Vitamin C	0	0.00893	#NUM!	TXN
Gαq Signaling	0	0.00588	#NUM!	CALM1 (includes others)
Regulation of the Epithelial-Mesenchymal Transition Pathway	0	0.00513	#NUM!	EGR1
Sperm Motility	0	0.00392	#NUM!	CALM1 (includes others)
TEC Kinase Signaling	0	0.00345	#NUM!	FOS,ITGA2
Adipogenesis pathway	0	0.00741	#NUM!	TXNIP
SAPK/JNK Signaling	0	0.00199	#NUM!	JUN
PTEN Signaling	0	0.00667	#NUM!	ITGA2
Cardiac β-adrenergic Signaling	0	0.00559	#NUM!	AKAP9
GABA Receptor Signaling	0	0.00752	#NUM!	RPS27A
Xenobiotic Metabolism Signaling	0	0.0069	#NUM!	GSTP1,HSP90B1
B Cell Receptor Signaling	0	0.00475	#NUM!	CALM1 (includes others),EGR1,JUN
NF-κB Signaling	0	0.00175	#NUM!	IL33
G-Protein Coupled Receptor Signaling	0	0.00569	1	CALM1 (includes others),DUSP6,FOS,JUN
Phagosome Formation	0	0.00145	#NUM!	ITGA2
Osteoarthritis Pathway	0	0.00847	#NUM!	DDIT4,ITGA2
GP6 Signaling Pathway	0	0.00787	#NUM!	CALM1 (includes others)
Iron homeostasis signaling pathway	0	0.00719	#NUM!	FTH1
Th17 Activation Pathway	0	0.00207	#NUM!	HSP90B1
NER (Nucleotide Excision Repair, Enhanced Pathway)	0	0.00971	#NUM!	H3-3A/H3-3B
Endocannabinoid Cancer Inhibition Pathway	0	0.0068	#NUM!	ATF3
Cardiac Hypertrophy Signaling (Enhanced)	0	0.00921	2	CALM1 (includes others),HSPB1,IL33,ITGA2,JUN
T Cell Exhaustion Signaling Pathway	0	0.00883	#NUM!	FOS,HLA-A,HLA-B,HLA-C,JUN
Synaptogenesis Signaling Pathway	0	0.00315	#NUM!	CALM1 (includes others)
Systemic Lupus Erythematosus In B Cell Signaling Pathway	0	0.00553	2	CALM1 (includes others),FOS,IL33,JUN
White Adipose Tissue Browning Pathway	0	0.00725	#NUM!	LDHB
HOTAIR Regulatory Pathway	0	0.00613	#NUM!	H3-3A/H3-3B
Xenobiotic Metabolism General Signaling Pathway	0	0.00699	#NUM!	GSTP1
Insulin Secretion Signaling Pathway	0	0.00733	#NUM!	EIF4A1,PABPC1
Semaphorin Neuronal Repulsive Signaling Pathway	0	0.00662	#NUM!	ITGA2
Ephrin Receptor Signaling	0	0.00493	#NUM!	ITGA2
Role of MAPK Signaling in Promoting the Pathogenesis of Influenza	0	0.00885	#NUM!	JUN

### Sheet: TableS5
Supplementary TableS5. Signature genes of smoking basal-d clusters from DEGs analysis.
FOS
JUN
MATR3
EGR1
TXNIP
NCL
RPS17
DDX17
NR4A1
HNRNPU
ATF3
IER2
IQGAP1
ZC3H11A
EZR
HNRNPA2B1
ALCAM
BTG2
CLDN1
SRRM2
PPP1R15A
FOSB
PABPC1
EHF
ALDOA
LUC7L3
PRRC2C
RAD50
DUSP6
ITGA2
IER3
RBM25
APLP2
PTTG1IP
CANX
ARGLU1
SYNE2
GOLGB1
VMP1
TPT1
PNN
PHF3
DSP
CAST
HNRNPD
FUS
ILF3
CALM1
YWHAZ
TPM4
CLINT1
ACIN1
CHST9
ZFP36L1
TPM3
IL33
RBM39
ZFP36
LRRFIP1
HNRNPDL
AKAP9
DST
HSP90B1
F3
SLC34A2
NEAT1
NCOA7
CXCL1
